# Beneficial rhizobacteria and virus infection modulate the soybean metabolome and influence the feeding preferences of the virus vector *Epilachna varivestis*

**DOI:** 10.1101/2024.09.11.612434

**Authors:** Hannier Pulido, Kerry E. Mauck, Consuelo M. De Moraes, Mark C. Mescher

## Abstract

There is growing evidence that microbial plant symbionts shape interactions between plants and other organisms by modulating gene expression and metabolism. However, the detailed mechanisms mediating such effects are not well understood, particularly in systems where plants interact simultaneously with multiple symbionts and antagonists. In this study, we employed a multi-factorial design to explore the individual and combined effects of two plant-beneficial rhizobacteria (*Delftia acidovorans* and *Bradyrhizobium japonicum*) and a pathogen (*Bean pod mottle virus*: BPMV) on gene expression and metabolite production by soybean plants, as well as downstream effects on plant interactions with a beetle vector of BPMV *Epilachna varivestis*. Our results document microbial effects on basic metabolism and defense pathways, resulting in increased levels of primary metabolites and depletion of secondary metabolites. These changes are consistent with the observed feeding preferences of beetles for rhizobia-inoculated and virus-infected plants. Together, our results indicate that BPMV infection and rhizobacteria colonization cause dramatic changes in plant metabolites related to nutrition and defense, with significant consequences for an agriculturally important pathosystem.
