## Supplementary material for "Beneficial rhizobacteria and virus infection modulate the soybean metabolome and influence the feeding preferences of the virus vector *Epilachna varivestis*": Supplementary_file_S5.5_gage_pathways_result_20230413.xlsx

### Sheet: Sheet 1
id	virus	treatment1	treatment2	regulation	gmx_id	path	category1	category2	p.geomean	stat.mean	p.val	q.val	set.size	exp1
res.a.uninfected	uninfected	Bj	control	greater	gmx00040	Pentose and glucuronate interconversions	Metabolism	Carbohydrate metabolism	0.000597183	3.35201	0.000597183	0.0319493	44	0.000597183
res.a.uninfected	uninfected	Bj	control	greater	gmx00520	Amino sugar and nucleotide sugar metabolism	Metabolism	Carbohydrate metabolism	0.00122496	3.06907	0.00122496	0.0436902	104	0.00122496
res.a.uninfected	uninfected	Bj	control	greater	gmx00051	Fructose and mannose metabolism	Metabolism	Carbohydrate metabolism	0.00330588	2.76177	0.00330588	0.0707459	66	0.00330588
res.a.uninfected	uninfected	Bj	control	greater	gmx00062	Fatty acid elongation	Metabolism	Lipid metabolism	0.00745472	2.56889	0.00745472	0.113951	19	0.00745472
res.a.uninfected	uninfected	Bj	control	greater	gmx00240	Pyrimidine metabolism	Metabolism	Nucleotide metabolism	0.0134602	2.24428	0.0134602	0.18003	56	0.0134602
res.a.uninfected	uninfected	Bj	control	greater	gmx00053	Ascorbate and aldarate metabolism	Metabolism	Carbohydrate metabolism	0.022332	2.03363	0.022332	0.265502	51	0.022332
res.a.uninfected	uninfected	Bj	control	greater	gmx00780	Biotin metabolism	Metabolism	Metabolism of cofactors and vitamins	0.032111	1.94908	0.032111	0.326851	14	0.032111
res.a.uninfected	uninfected	Bj	control	greater	gmx00061	Fatty acid biosynthesis	Metabolism	Lipid metabolism	0.0336015	1.85787	0.0336015	0.326851	41	0.0336015
res.a.uninfected	uninfected	Bj	control	greater	gmx00591	Linoleic acid metabolism	Metabolism	Lipid metabolism	0.0407342	1.80822	0.0407342	0.341795	15	0.0407342
res.a.uninfected	uninfected	Bj	control	greater	gmx00790	Folate biosynthesis	Metabolism	Metabolism of cofactors and vitamins	0.0463811	1.74495	0.0463811	0.341795	17	0.0463811
res.a.uninfected	uninfected	Bj	control	less	gmx04016	MAPK signaling pathway - plant	Environmental Information Processing	Signal transduction	0.0104061	-2.32948	0.0104061	0.222691	103	0.0104061
res.a.uninfected	uninfected	Bj	control	less	gmx00941	Flavonoid biosynthesis	Metabolism	Biosynthesis of other secondary metabolites	0.0147577	-2.23664	0.0147577	0.263179	28	0.0147577
res.a.uninfected	uninfected	Bj	control	less	gmx00906	Carotenoid biosynthesis	Metabolism	Metabolism of terpenoids and polyketides	0.0444864	-1.72554	0.0444864	0.579856	35	0.0444864
res.b.healthy	uninfected	Bj+Da	control	greater	gmx00040	Pentose and glucuronate interconversions	Metabolism	Carbohydrate metabolism	0.000228892	3.67292	0.000228892	0.0231181	37	0.000228892
res.b.healthy	uninfected	Bj+Da	control	greater	gmx00520	Amino sugar and nucleotide sugar metabolism	Metabolism	Carbohydrate metabolism	0.00127634	3.06679	0.00127634	0.0318215	82	0.00127634
res.b.healthy	uninfected	Bj+Da	control	greater	gmx00051	Fructose and mannose metabolism	Metabolism	Carbohydrate metabolism	0.00189038	2.95449	0.00189038	0.0318215	64	0.00189038
res.b.healthy	uninfected	Bj+Da	control	greater	gmx00062	Fatty acid elongation	Metabolism	Lipid metabolism	0.00799087	2.56455	0.00799087	0.107707	18	0.00799087
res.b.healthy	uninfected	Bj+Da	control	greater	gmx00240	Pyrimidine metabolism	Metabolism	Nucleotide metabolism	0.0141652	2.23474	0.0141652	0.143006	43	0.0141652
res.b.healthy	uninfected	Bj+Da	control	greater	gmx00061	Fatty acid biosynthesis	Metabolism	Lipid metabolism	0.0152769	2.22579	0.0152769	0.143006	30	0.0152769
res.b.healthy	uninfected	Bj+Da	control	greater	gmx00053	Ascorbate and aldarate metabolism	Metabolism	Carbohydrate metabolism	0.0155749	2.1886	0.0155749	0.143006	48	0.0155749
res.b.healthy	uninfected	Bj+Da	control	greater	gmx00195	Photosynthesis	Metabolism	Energy metabolism	0.0359561	1.84318	0.0359561	0.30263	27	0.0359561
res.b.healthy	uninfected	Bj+Da	control	less	gmx04016	MAPK signaling pathway - plant	Environmental Information Processing	Signal transduction	0.000413781	-3.40759	0.000413781	0.0417918	82	0.000413781
res.b.healthy	uninfected	Bj+Da	control	less	gmx00906	Carotenoid biosynthesis	Metabolism	Metabolism of terpenoids and polyketides	0.0155542	-2.21172	0.0155542	0.260897	29	0.0155542
res.b.healthy	uninfected	Bj+Da	control	less	gmx00941	Flavonoid biosynthesis	Metabolism	Biosynthesis of other secondary metabolites	0.0180819	-2.15925	0.0180819	0.260897	24	0.0180819
res.a.BPMV	BPMV	Bj	control	greater	gmx00040	Pentose and glucuronate interconversions	Metabolism	Carbohydrate metabolism	0.00165361	3.04202	0.00165361	0.0484677	36	0.00165361
res.a.BPMV	BPMV	Bj	control	greater	gmx00520	Amino sugar and nucleotide sugar metabolism	Metabolism	Carbohydrate metabolism	0.00177863	2.95513	0.00177863	0.0484677	92	0.00177863
res.a.BPMV	BPMV	Bj	control	greater	gmx00061	Fatty acid biosynthesis	Metabolism	Lipid metabolism	0.00323732	2.79386	0.00323732	0.0705736	44	0.00323732
res.a.BPMV	BPMV	Bj	control	greater	gmx00780	Biotin metabolism	Metabolism	Metabolism of cofactors and vitamins	0.010043	2.46055	0.010043	0.156384	16	0.010043
res.a.BPMV	BPMV	Bj	control	greater	gmx00790	Folate biosynthesis	Metabolism	Metabolism of cofactors and vitamins	0.0232325	2.1028	0.0232325	0.281371	16	0.0232325
res.a.BPMV	BPMV	Bj	control	greater	gmx00460	Cyanoamino acid metabolism	Metabolism	Amino acid metabolism	0.0308806	1.90487	0.0308806	0.312349	30	0.0308806
res.a.BPMV	BPMV	Bj	control	greater	gmx00240	Pyrimidine metabolism	Metabolism	Nucleotide metabolism	0.0315215	1.88187	0.0315215	0.312349	49	0.0315215
res.a.BPMV	BPMV	Bj	control	greater	gmx00053	Ascorbate and aldarate metabolism	Metabolism	Carbohydrate metabolism	0.0392578	1.77877	0.0392578	0.349373	48	0.0392578
res.a.BPMV	BPMV	Bj	control	greater	gmx00073	Cutin, suberine and wax biosynthesis	Metabolism	Lipid metabolism	0.0416683	1.8088	0.0416683	0.349373	13	0.0416683
res.a.BPMV	BPMV	Bj	control	greater	gmx00051	Fructose and mannose metabolism	Metabolism	Carbohydrate metabolism	0.0461986	1.69761	0.0461986	0.359689	59	0.0461986
res.a.BPMV	BPMV	Bj	control	less	gmx00196	Photosynthesis - antenna proteins	Metabolism	Energy metabolism	2.54353e-05	-4.47223	2.54353e-05	0.00277245	28	2.54353e-05
res.a.BPMV	BPMV	Bj	control	less	gmx04016	MAPK signaling pathway - plant	Environmental Information Processing	Signal transduction	0.00338063	-2.74505	0.00338063	0.0921222	80	0.00338063
res.a.BPMV	BPMV	Bj	control	less	gmx04075	Plant hormone signal transduction	Environmental Information Processing	Signal transduction	0.00447557	-2.63075	0.00447557	0.0975674	154	0.00447557
res.a.BPMV	BPMV	Bj	control	less	gmx00195	Photosynthesis	Metabolism	Energy metabolism	0.0182138	-2.13422	0.0182138	0.220852	36	0.0182138
res.a.BPMV	BPMV	Bj	control	less	gmx00860	Porphyrin metabolism	Metabolism	Metabolism of cofactors and vitamins	0.0182355	-2.12267	0.0182355	0.220852	47	0.0182355
res.a.BPMV	BPMV	Bj	control	less	gmx00920	Sulfur metabolism	Metabolism	Energy metabolism	0.0254573	-2.00309	0.0254573	0.277485	25	0.0254573
res.a.BPMV	BPMV	Bj	control	less	gmx00250	Alanine, aspartate and glutamate metabolism	Metabolism	Amino acid metabolism	0.0396864	-1.78084	0.0396864	0.393256	36	0.0396864
res.a.BPMV	BPMV	Bj	control	less	gmx00410	beta-Alanine metabolism	Metabolism	Amino acid metabolism	0.0479451	-1.69301	0.0479451	0.402885	30	0.0479451
res.a.BPMV	BPMV	Bj	control	less	gmx00280	Valine, leucine and isoleucine degradation	Metabolism	Amino acid metabolism	0.0485082	-1.68208	0.0485082	0.402885	37	0.0485082
res.b.BPMV	BPMV	Bj+Da	control	greater	gmx00510	N-Glycan biosynthesis	Metabolism	Glycan biosynthesis and metabolism	0.00455283	2.86435	0.00455283	0.0709651	18	0.00455283
res.b.BPMV	BPMV	Bj+Da	control	greater	gmx00780	Biotin metabolism	Metabolism	Metabolism of cofactors and vitamins	0.00899511	2.53559	0.00899511	0.080956	14	0.00899511
res.b.BPMV	BPMV	Bj+Da	control	greater	gmx00513	Various types of N-glycan biosynthesis	Metabolism	Glycan biosynthesis and metabolism	0.0157917	2.28465	0.0157917	0.109327	17	0.0157917
res.b.BPMV	BPMV	Bj+Da	control	greater	gmx00240	Pyrimidine metabolism	Metabolism	Nucleotide metabolism	0.0223867	2.06641	0.0223867	0.138155	24	0.0223867
res.b.BPMV	BPMV	Bj+Da	control	greater	gmx00061	Fatty acid biosynthesis	Metabolism	Lipid metabolism	0.0230259	2.05591	0.0230259	0.138155	23	0.0230259
res.b.BPMV	BPMV	Bj+Da	control	greater	gmx00190	Oxidative phosphorylation	Metabolism	Energy metabolism	0.0317613	1.89105	0.0317613	0.178657	41	0.0317613
res.b.BPMV	BPMV	Bj+Da	control	greater	gmx00300	Lysine biosynthesis	Metabolism	Amino acid metabolism	0.0398018	1.91527	0.0398018	0.199009	10	0.0398018
res.b.BPMV	BPMV	Bj+Da	control	greater	gmx00220	Arginine biosynthesis	Metabolism	Amino acid metabolism	0.0429308	1.7654	0.0429308	0.203357	21	0.0429308
res.b.BPMV	BPMV	Bj+Da	control	less	gmx00196	Photosynthesis - antenna proteins	Metabolism	Energy metabolism	0.000631169	-3.77616	0.000631169	0.0568052	17	0.000631169
res.b.BPMV	BPMV	Bj+Da	control	less	gmx00195	Photosynthesis	Metabolism	Energy metabolism	0.018891	-2.14372	0.018891	0.56673	26	0.018891
res.b.BPMV	BPMV	Bj+Da	control	less	gmx04075	Plant hormone signal transduction	Environmental Information Processing	Signal transduction	0.0289194	-1.91001	0.0289194	0.650686	85	0.0289194
res.c.BPMV	BPMV	Da	control	less	gmx00940	Phenylpropanoid biosynthesis	Metabolism	Biosynthesis of other secondary metabolites	0.00202865	-3.40042	0.00202865	0.0304297	11	0.00202865
res.c.BPMV	BPMV	Da	control	less	gmx00053	Ascorbate and aldarate metabolism	Metabolism	Carbohydrate metabolism	0.0188601	-2.2834	0.0188601	0.123593	10	0.0188601
res.c.BPMV	BPMV	Da	control	less	gmx00860	Porphyrin metabolism	Metabolism	Metabolism of cofactors and vitamins	0.0205988	-2.12548	0.0205988	0.123593	23	0.0205988
res.c.BPMV	BPMV	Da	control	less	gmx00520	Amino sugar and nucleotide sugar metabolism	Metabolism	Carbohydrate metabolism	0.0431319	-1.79701	0.0431319	0.198993	12	0.0431319
res.c.BPMV	BPMV	Da	control	less	gmx00196	Photosynthesis - antenna proteins	Metabolism	Energy metabolism	0.0464317	-1.72922	0.0464317	0.198993	25	0.0464317
res.d.BPMV	BPMV	Bj+Da	Bj	greater	gmx00630	Glyoxylate and dicarboxylate metabolism	Metabolism	Carbohydrate metabolism	0.00951335	2.50453	0.00951335	0.195969	16	0.00951335
res.d.BPMV	BPMV	Bj+Da	Bj	greater	gmx04016	MAPK signaling pathway - plant	Environmental Information Processing	Signal transduction	0.0186637	2.17162	0.0186637	0.195969	18	0.0186637
res.d.BPMV	BPMV	Bj+Da	Bj	greater	gmx00270	Cysteine and methionine metabolism	Metabolism	Amino acid metabolism	0.0296661	1.96086	0.0296661	0.228156	18	0.0296661
res.d.BPMV	BPMV	Bj+Da	Bj	greater	gmx00900	Terpenoid backbone biosynthesis	Metabolism	Metabolism of terpenoids and polyketides	0.0325938	1.91982	0.0325938	0.228156	15	0.0325938
res.a.mixed	mixed	control-BPMV	control-uninfected	greater	gmx00940	Phenylpropanoid biosynthesis	Metabolism	Biosynthesis of other secondary metabolites	0.00323014	3.20582	0.00323014	0.103365	13	0.00323014
res.a.mixed	mixed	control-BPMV	control-uninfected	greater	gmx00040	Pentose and glucuronate interconversions	Metabolism	Carbohydrate metabolism	0.00916426	2.7456	0.00916426	0.146628	11	0.00916426
res.a.mixed	mixed	control-BPMV	control-uninfected	less	gmx00230	Purine metabolism	Metabolism	Nucleotide metabolism	0.0137883	-2.3259	0.0137883	0.147075	17	0.0137883
res.b.mixed	mixed	Bj+Da-BPMV	Bj+Da-uninfected	greater	gmx00940	Phenylpropanoid biosynthesis	Metabolism	Biosynthesis of other secondary metabolites	0.000150734	3.95982	0.000150734	0.00829036	26	0.000150734
res.b.mixed	mixed	Bj+Da-BPMV	Bj+Da-uninfected	greater	gmx00943	Isoflavonoid biosynthesis	Metabolism	Biosynthesis of other secondary metabolites	0.0157002	2.3499	0.0157002	0.180376	10	0.0157002
res.b.mixed	mixed	Bj+Da-BPMV	Bj+Da-uninfected	greater	gmx04016	MAPK signaling pathway - plant	Environmental Information Processing	Signal transduction	0.0163978	2.19263	0.0163978	0.180376	28	0.0163978
res.b.mixed	mixed	Bj+Da-BPMV	Bj+Da-uninfected	less	gmx00195	Photosynthesis	Metabolism	Energy metabolism	1.59944e-10	-7.18333	1.59944e-10	8.79691e-09	63	1.59944e-10
res.b.mixed	mixed	Bj+Da-BPMV	Bj+Da-uninfected	less	gmx00196	Photosynthesis - antenna proteins	Metabolism	Energy metabolism	9.9038e-08	-6.37909	9.9038e-08	2.72354e-06	33	9.9038e-08
res.b.mixed	mixed	Bj+Da-BPMV	Bj+Da-uninfected	less	gmx00860	Porphyrin metabolism	Metabolism	Metabolism of cofactors and vitamins	1.51441e-05	-4.50708	1.51441e-05	0.000208232	38	1.51441e-05
res.b.mixed	mixed	Bj+Da-BPMV	Bj+Da-uninfected	less	gmx00051	Fructose and mannose metabolism	Metabolism	Carbohydrate metabolism	0.000294856	-3.7579	0.000294856	0.00270285	24	0.000294856
res.b.mixed	mixed	Bj+Da-BPMV	Bj+Da-uninfected	less	gmx00710	Carbon fixation in photosynthetic organisms	Metabolism	Energy metabolism	0.000591627	-3.36085	0.000591627	0.00406743	45	0.000591627
res.b.mixed	mixed	Bj+Da-BPMV	Bj+Da-uninfected	less	gmx00630	Glyoxylate and dicarboxylate metabolism	Metabolism	Carbohydrate metabolism	0.0024058	-2.94473	0.0024058	0.0147021	34	0.0024058
res.b.mixed	mixed	Bj+Da-BPMV	Bj+Da-uninfected	less	gmx00562	Inositol phosphate metabolism	Metabolism	Carbohydrate metabolism	0.00679252	-2.81662	0.00679252	0.0373589	10	0.00679252
res.b.mixed	mixed	Bj+Da-BPMV	Bj+Da-uninfected	less	gmx00010	Glycolysis / Gluconeogenesis	Metabolism	Carbohydrate metabolism	0.0136657	-2.24499	0.0136657	0.0683284	45	0.0136657
res.b.mixed	mixed	Bj+Da-BPMV	Bj+Da-uninfected	less	gmx00030	Pentose phosphate pathway	Metabolism	Carbohydrate metabolism	0.0235501	-2.02405	0.0235501	0.107938	35	0.0235501
res.b.mixed	mixed	Bj+Da-BPMV	Bj+Da-uninfected	less	gmx00906	Carotenoid biosynthesis	Metabolism	Metabolism of terpenoids and polyketides	0.0415764	-1.79514	0.0415764	0.163336	17	0.0415764
res.c.mixed	mixed	Bj-BPMV	Bj-uninfected	greater	gmx00940	Phenylpropanoid biosynthesis	Metabolism	Biosynthesis of other secondary metabolites	0.00134432	3.21694	0.00134432	0.0604946	20	0.00134432
res.c.mixed	mixed	Bj-BPMV	Bj-uninfected	greater	gmx00941	Flavonoid biosynthesis	Metabolism	Biosynthesis of other secondary metabolites	0.0135667	2.41262	0.0135667	0.30525	11	0.0135667
res.c.mixed	mixed	Bj-BPMV	Bj-uninfected	greater	gmx04075	Plant hormone signal transduction	Environmental Information Processing	Signal transduction	0.0308899	1.89843	0.0308899	0.463348	36	0.0308899
res.c.mixed	mixed	Bj-BPMV	Bj-uninfected	greater	gmx02010	ABC transporters	Environmental Information Processing	Membrane transport	0.0495694	1.72206	0.0495694	0.50853	12	0.0495694
res.c.mixed	mixed	Bj-BPMV	Bj-uninfected	less	gmx00196	Photosynthesis - antenna proteins	Metabolism	Energy metabolism	1.74447e-05	-5.32322	1.74447e-05	0.000785013	17	1.74447e-05
res.c.mixed	mixed	Bj-BPMV	Bj-uninfected	less	gmx00195	Photosynthesis	Metabolism	Energy metabolism	8.49449e-05	-4.13889	8.49449e-05	0.00191126	24	8.49449e-05
res.c.mixed	mixed	Bj-BPMV	Bj-uninfected	less	gmx00630	Glyoxylate and dicarboxylate metabolism	Metabolism	Carbohydrate metabolism	0.00268525	-2.98354	0.00268525	0.0339914	19	0.00268525
res.c.mixed	mixed	Bj-BPMV	Bj-uninfected	less	gmx00710	Carbon fixation in photosynthetic organisms	Metabolism	Energy metabolism	0.0430446	-1.77937	0.0430446	0.311295	15	0.0430446
res.c.mixed	mixed	Bj-BPMV	Bj-uninfected	less	gmx00260	Glycine, serine and threonine metabolism	Metabolism	Amino acid metabolism	0.0484236	-1.71226	0.0484236	0.311295	17	0.0484236
res.d.mixed	mixed	Bj-BPMV	control-uninfected	greater	gmx00040	Pentose and glucuronate interconversions	Metabolism	Carbohydrate metabolism	0.000234287	3.6311	0.000234287	0.0257715	46	0.000234287
res.d.mixed	mixed	Bj-BPMV	control-uninfected	greater	gmx00520	Amino sugar and nucleotide sugar metabolism	Metabolism	Carbohydrate metabolism	0.000783895	3.20581	0.000783895	0.038824	106	0.000783895
res.d.mixed	mixed	Bj-BPMV	control-uninfected	greater	gmx00073	Cutin, suberine and wax biosynthesis	Metabolism	Lipid metabolism	0.00105884	3.64908	0.00105884	0.038824	12	0.00105884
res.d.mixed	mixed	Bj-BPMV	control-uninfected	greater	gmx00062	Fatty acid elongation	Metabolism	Lipid metabolism	0.00552355	2.66068	0.00552355	0.121518	24	0.00552355
res.d.mixed	mixed	Bj-BPMV	control-uninfected	greater	gmx00053	Ascorbate and aldarate metabolism	Metabolism	Carbohydrate metabolism	0.0109349	2.32698	0.0109349	0.199951	55	0.0109349
res.d.mixed	mixed	Bj-BPMV	control-uninfected	greater	gmx00940	Phenylpropanoid biosynthesis	Metabolism	Biosynthesis of other secondary metabolites	0.0140652	2.21701	0.0140652	0.199951	78	0.0140652
res.d.mixed	mixed	Bj-BPMV	control-uninfected	greater	gmx00511	Other glycan degradation	Metabolism	Glycan biosynthesis and metabolism	0.0237271	2.13626	0.0237271	0.260998	11	0.0237271
res.d.mixed	mixed	Bj-BPMV	control-uninfected	greater	gmx00460	Cyanoamino acid metabolism	Metabolism	Amino acid metabolism	0.0411905	1.768	0.0411905	0.411905	30	0.0411905
res.d.mixed	mixed	Bj-BPMV	control-uninfected	greater	gmx00591	Linoleic acid metabolism	Metabolism	Lipid metabolism	0.0481337	1.70614	0.0481337	0.414854	20	0.0481337
res.d.mixed	mixed	Bj-BPMV	control-uninfected	greater	gmx00051	Fructose and mannose metabolism	Metabolism	Carbohydrate metabolism	0.0490282	1.66748	0.0490282	0.414854	62	0.0490282
res.d.mixed	mixed	Bj-BPMV	control-uninfected	less	gmx00196	Photosynthesis - antenna proteins	Metabolism	Energy metabolism	1.55604e-06	-5.31061	1.55604e-06	0.000171165	30	1.55604e-06
res.d.mixed	mixed	Bj-BPMV	control-uninfected	less	gmx00906	Carotenoid biosynthesis	Metabolism	Metabolism of terpenoids and polyketides	0.000116237	-3.89151	0.000116237	0.00639306	36	0.000116237
res.d.mixed	mixed	Bj-BPMV	control-uninfected	less	gmx00860	Porphyrin metabolism	Metabolism	Metabolism of cofactors and vitamins	0.00182201	-2.97894	0.00182201	0.0384058	51	0.00182201
res.d.mixed	mixed	Bj-BPMV	control-uninfected	less	gmx00195	Photosynthesis	Metabolism	Energy metabolism	0.00238262	-2.91462	0.00238262	0.0384058	38	0.00238262
res.d.mixed	mixed	Bj-BPMV	control-uninfected	less	gmx04016	MAPK signaling pathway - plant	Environmental Information Processing	Signal transduction	0.00430603	-2.65626	0.00430603	0.0553195	91	0.00430603
res.d.mixed	mixed	Bj-BPMV	control-uninfected	less	gmx00910	Nitrogen metabolism	Metabolism	Energy metabolism	0.00910358	-2.45298	0.00910358	0.100139	23	0.00910358
res.d.mixed	mixed	Bj-BPMV	control-uninfected	less	gmx00710	Carbon fixation in photosynthetic organisms	Metabolism	Energy metabolism	0.0428035	-1.73266	0.0428035	0.362183	67	0.0428035
res.d.mixed	mixed	Bj-BPMV	control-uninfected	less	gmx00630	Glyoxylate and dicarboxylate metabolism	Metabolism	Carbohydrate metabolism	0.0484492	-1.67125	0.0484492	0.380672	73	0.0484492
res.e.mixed	mixed	Bj+Da-BPMV	control-uninfected	greater	gmx00040	Pentose and glucuronate interconversions	Metabolism	Carbohydrate metabolism	0.00144708	3.09784	0.00144708	0.0587513	33	0.00144708
res.e.mixed	mixed	Bj+Da-BPMV	control-uninfected	greater	gmx00940	Phenylpropanoid biosynthesis	Metabolism	Biosynthesis of other secondary metabolites	0.00267051	2.85079	0.00267051	0.0587513	49	0.00267051
res.e.mixed	mixed	Bj+Da-BPMV	control-uninfected	greater	gmx00591	Linoleic acid metabolism	Metabolism	Lipid metabolism	0.0309333	1.99121	0.0309333	0.340266	10	0.0309333
res.e.mixed	mixed	Bj+Da-BPMV	control-uninfected	greater	gmx02010	ABC transporters	Environmental Information Processing	Membrane transport	0.0426382	1.74709	0.0426382	0.416907	34	0.0426382
res.e.mixed	mixed	Bj+Da-BPMV	control-uninfected	less	gmx00196	Photosynthesis - antenna proteins	Metabolism	Energy metabolism	2.84136e-05	-4.80529	2.84136e-05	0.0025004	24	2.84136e-05
res.e.mixed	mixed	Bj+Da-BPMV	control-uninfected	less	gmx00906	Carotenoid biosynthesis	Metabolism	Metabolism of terpenoids and polyketides	0.000869059	-3.36253	0.000869059	0.0321047	21	0.000869059
res.e.mixed	mixed	Bj+Da-BPMV	control-uninfected	less	gmx00860	Porphyrin metabolism	Metabolism	Metabolism of cofactors and vitamins	0.00109448	-3.18655	0.00109448	0.0321047	35	0.00109448
res.e.mixed	mixed	Bj+Da-BPMV	control-uninfected	less	gmx00195	Photosynthesis	Metabolism	Energy metabolism	0.00999877	-2.40155	0.00999877	0.175978	30	0.00999877
res.e.mixed	mixed	Bj+Da-BPMV	control-uninfected	less	gmx00630	Glyoxylate and dicarboxylate metabolism	Metabolism	Carbohydrate metabolism	0.0370271	-1.80574	0.0370271	0.355515	51	0.0370271
res.e.mixed	mixed	Bj+Da-BPMV	control-uninfected	less	gmx00910	Nitrogen metabolism	Metabolism	Energy metabolism	0.0420677	-1.78381	0.0420677	0.355515	17	0.0420677
res.e.mixed	mixed	Bj+Da-BPMV	control-uninfected	less	gmx00710	Carbon fixation in photosynthetic organisms	Metabolism	Energy metabolism	0.0444393	-1.71631	0.0444393	0.355515	58	0.0444393
res.f.mixed	mixed	Da-BPMV	control-uninfected	greater	gmx00330	Arginine and proline metabolism	Metabolism	Amino acid metabolism	0.000323668	4.17904	0.000323668	0.0158597	14	0.000323668
res.f.mixed	mixed	Da-BPMV	control-uninfected	greater	gmx02010	ABC transporters	Environmental Information Processing	Membrane transport	0.00173101	3.14035	0.00173101	0.0424098	19	0.00173101
res.f.mixed	mixed	Da-BPMV	control-uninfected	greater	gmx00410	beta-Alanine metabolism	Metabolism	Amino acid metabolism	0.00292994	3.34129	0.00292994	0.0478558	10	0.00292994
res.f.mixed	mixed	Da-BPMV	control-uninfected	greater	gmx00770	Pantothenate and CoA biosynthesis	Metabolism	Metabolism of cofactors and vitamins	0.00664169	2.8127	0.00664169	0.0650886	10	0.00664169
res.f.mixed	mixed	Da-BPMV	control-uninfected	greater	gmx00071	Fatty acid degradation	Metabolism	Lipid metabolism	0.0248746	2.12919	0.0248746	0.203143	10	0.0248746
res.f.mixed	mixed	Da-BPMV	control-uninfected	greater	gmx00620	Pyruvate metabolism	Metabolism	Carbohydrate metabolism	0.0401483	1.79277	0.0401483	0.22583	23	0.0401483
res.f.mixed	mixed	Da-BPMV	control-uninfected	less	gmx00196	Photosynthesis - antenna proteins	Metabolism	Energy metabolism	2.69701e-06	-5.4117	2.69701e-06	0.000132153	29	2.69701e-06
res.f.mixed	mixed	Da-BPMV	control-uninfected	less	gmx00195	Photosynthesis	Metabolism	Energy metabolism	1.18381e-05	-4.45831	1.18381e-05	0.000193356	61	1.18381e-05
res.f.mixed	mixed	Da-BPMV	control-uninfected	less	gmx00860	Porphyrin metabolism	Metabolism	Metabolism of cofactors and vitamins	0.000159751	-3.89405	0.000159751	0.00195695	27	0.000159751
res.f.mixed	mixed	Da-BPMV	control-uninfected	less	gmx00906	Carotenoid biosynthesis	Metabolism	Metabolism of terpenoids and polyketides	0.00434228	-2.79168	0.00434228	0.0354619	18	0.00434228
res.f.mixed	mixed	Da-BPMV	control-uninfected	less	gmx00710	Carbon fixation in photosynthetic organisms	Metabolism	Energy metabolism	0.0316556	-1.88648	0.0316556	0.192047	37	0.0316556
res.f.mixed	mixed	Da-BPMV	control-uninfected	less	gmx00051	Fructose and mannose metabolism	Metabolism	Carbohydrate metabolism	0.0320081	-1.92908	0.0320081	0.192047	15	0.0320081
res.f.mixed	mixed	Da-BPMV	control-uninfected	less	gmx00030	Pentose phosphate pathway	Metabolism	Carbohydrate metabolism	0.035274	-1.85582	0.035274	0.192047	22	0.035274
res.g.mixed	mixed	allBacteria-uninfected	control-uninfected	greater	gmx00040	Pentose and glucuronate interconversions	Metabolism	Carbohydrate metabolism	0.000596661	3.37884	0.000596661	0.0448172	36	0.000596661
res.g.mixed	mixed	allBacteria-uninfected	control-uninfected	greater	gmx00520	Amino sugar and nucleotide sugar metabolism	Metabolism	Carbohydrate metabolism	0.00140054	3.03968	0.00140054	0.0448172	77	0.00140054
res.g.mixed	mixed	allBacteria-uninfected	control-uninfected	greater	gmx00051	Fructose and mannose metabolism	Metabolism	Carbohydrate metabolism	0.00319732	2.77811	0.00319732	0.0511571	59	0.00319732
res.g.mixed	mixed	allBacteria-uninfected	control-uninfected	greater	gmx00053	Ascorbate and aldarate metabolism	Metabolism	Carbohydrate metabolism	0.0124129	2.28448	0.0124129	0.170234	44	0.0124129
res.g.mixed	mixed	allBacteria-uninfected	control-uninfected	greater	gmx00062	Fatty acid elongation	Metabolism	Lipid metabolism	0.0397495	1.83935	0.0397495	0.353929	14	0.0397495
res.g.mixed	mixed	allBacteria-uninfected	control-uninfected	greater	gmx00240	Pyrimidine metabolism	Metabolism	Nucleotide metabolism	0.0449291	1.71776	0.0449291	0.353929	42	0.0449291
res.g.mixed	mixed	allBacteria-uninfected	control-uninfected	greater	gmx00260	Glycine, serine and threonine metabolism	Metabolism	Amino acid metabolism	0.0449957	1.71441	0.0449957	0.353929	45	0.0449957
res.g.mixed	mixed	allBacteria-uninfected	control-uninfected	greater	gmx00061	Fatty acid biosynthesis	Metabolism	Lipid metabolism	0.0479279	1.69443	0.0479279	0.353929	31	0.0479279
res.g.mixed	mixed	allBacteria-uninfected	control-uninfected	less	gmx00906	Carotenoid biosynthesis	Metabolism	Metabolism of terpenoids and polyketides	0.00577862	-2.60847	0.00577862	0.177942	30	0.00577862
res.g.mixed	mixed	allBacteria-uninfected	control-uninfected	less	gmx04016	MAPK signaling pathway - plant	Environmental Information Processing	Signal transduction	0.00717119	-2.4742	0.00717119	0.177942	86	0.00717119
res.g.mixed	mixed	allBacteria-uninfected	control-uninfected	less	gmx00941	Flavonoid biosynthesis	Metabolism	Biosynthesis of other secondary metabolites	0.00907866	-2.45101	0.00907866	0.177942	24	0.00907866
res.h.mixed	mixed	allBacteria-BPMV	control-uninfected	greater	gmx00040	Pentose and glucuronate interconversions	Metabolism	Carbohydrate metabolism	0.00239768	2.91925	0.00239768	0.109094	34	0.00239768
res.h.mixed	mixed	allBacteria-BPMV	control-uninfected	greater	gmx02010	ABC transporters	Environmental Information Processing	Membrane transport	0.00480162	2.65547	0.00480162	0.135735	40	0.00480162
res.h.mixed	mixed	allBacteria-BPMV	control-uninfected	greater	gmx00591	Linoleic acid metabolism	Metabolism	Lipid metabolism	0.00596636	2.72871	0.00596636	0.135735	13	0.00596636
res.h.mixed	mixed	allBacteria-BPMV	control-uninfected	greater	gmx00460	Cyanoamino acid metabolism	Metabolism	Amino acid metabolism	0.0159367	2.23536	0.0159367	0.241706	19	0.0159367
res.h.mixed	mixed	allBacteria-BPMV	control-uninfected	greater	gmx00940	Phenylpropanoid biosynthesis	Metabolism	Biosynthesis of other secondary metabolites	0.0254492	1.97312	0.0254492	0.330839	59	0.0254492
res.h.mixed	mixed	allBacteria-BPMV	control-uninfected	less	gmx00196	Photosynthesis - antenna proteins	Metabolism	Energy metabolism	2.83424e-07	-6.44386	2.83424e-07	2.57916e-05	26	2.83424e-07
res.h.mixed	mixed	allBacteria-BPMV	control-uninfected	less	gmx00906	Carotenoid biosynthesis	Metabolism	Metabolism of terpenoids and polyketides	8.93541e-06	-4.8288	8.93541e-06	0.000406561	26	8.93541e-06
res.h.mixed	mixed	allBacteria-BPMV	control-uninfected	less	gmx00195	Photosynthesis	Metabolism	Energy metabolism	5.66954e-05	-4.05215	5.66954e-05	0.00171976	49	5.66954e-05
res.h.mixed	mixed	allBacteria-BPMV	control-uninfected	less	gmx00860	Porphyrin metabolism	Metabolism	Metabolism of cofactors and vitamins	0.000284732	-3.59488	0.000284732	0.00647766	40	0.000284732
res.h.mixed	mixed	allBacteria-BPMV	control-uninfected	less	gmx00910	Nitrogen metabolism	Metabolism	Energy metabolism	0.0182092	-2.17841	0.0182092	0.276173	18	0.0182092
res.h.mixed	mixed	allBacteria-BPMV	control-uninfected	less	gmx00630	Glyoxylate and dicarboxylate metabolism	Metabolism	Carbohydrate metabolism	0.0361914	-1.81473	0.0361914	0.470488	55	0.0361914
res.h.mixed	mixed	allBacteria-BPMV	control-uninfected	less	gmx00710	Carbon fixation in photosynthetic organisms	Metabolism	Energy metabolism	0.0428744	-1.73415	0.0428744	0.487697	55	0.0428744
res.i.mixed	mixed	allBacteria-uninfected	allBacteria-BPMV	greater	gmx00940	Phenylpropanoid biosynthesis	Metabolism	Biosynthesis of other secondary metabolites	1.76028e-08	5.9415	1.76028e-08	1.47864e-06	60	1.76028e-08
res.i.mixed	mixed	allBacteria-uninfected	allBacteria-BPMV	greater	gmx00943	Isoflavonoid biosynthesis	Metabolism	Biosynthesis of other secondary metabolites	1.9902e-05	4.68447	1.9902e-05	0.000557255	22	1.9902e-05
res.i.mixed	mixed	allBacteria-uninfected	allBacteria-BPMV	greater	gmx00941	Flavonoid biosynthesis	Metabolism	Biosynthesis of other secondary metabolites	0.000409671	3.5562	0.000409671	0.00860309	27	0.000409671
res.i.mixed	mixed	allBacteria-uninfected	allBacteria-BPMV	greater	gmx04016	MAPK signaling pathway - plant	Environmental Information Processing	Signal transduction	0.0122582	2.28377	0.0122582	0.171615	51	0.0122582
res.i.mixed	mixed	allBacteria-uninfected	allBacteria-BPMV	greater	gmx00591	Linoleic acid metabolism	Metabolism	Lipid metabolism	0.0184624	2.22334	0.0184624	0.221548	12	0.0184624
res.i.mixed	mixed	allBacteria-uninfected	allBacteria-BPMV	greater	gmx02010	ABC transporters	Environmental Information Processing	Membrane transport	0.0465743	1.70824	0.0465743	0.48903	29	0.0465743
res.i.mixed	mixed	allBacteria-uninfected	allBacteria-BPMV	less	gmx00195	Photosynthesis	Metabolism	Energy metabolism	7.32686e-17	-9.73212	7.32686e-17	6.15456e-15	76	7.32686e-17
res.i.mixed	mixed	allBacteria-uninfected	allBacteria-BPMV	less	gmx00196	Photosynthesis - antenna proteins	Metabolism	Energy metabolism	2.90424e-10	-8.60647	2.90424e-10	1.21978e-08	32	2.90424e-10
res.i.mixed	mixed	allBacteria-uninfected	allBacteria-BPMV	less	gmx00860	Porphyrin metabolism	Metabolism	Metabolism of cofactors and vitamins	8.68101e-09	-6.31676	8.68101e-09	2.43068e-07	46	8.68101e-09
res.i.mixed	mixed	allBacteria-uninfected	allBacteria-BPMV	less	gmx00051	Fructose and mannose metabolism	Metabolism	Carbohydrate metabolism	0.000198532	-3.7171	0.000198532	0.00277944	39	0.000198532
res.i.mixed	mixed	allBacteria-uninfected	allBacteria-BPMV	less	gmx00630	Glyoxylate and dicarboxylate metabolism	Metabolism	Carbohydrate metabolism	0.000276332	-3.6021	0.000276332	0.00331598	47	0.000276332
res.i.mixed	mixed	allBacteria-uninfected	allBacteria-BPMV	less	gmx00710	Carbon fixation in photosynthetic organisms	Metabolism	Energy metabolism	0.000432661	-3.41231	0.000432661	0.00454294	65	0.000432661
res.i.mixed	mixed	allBacteria-uninfected	allBacteria-BPMV	less	gmx00906	Carotenoid biosynthesis	Metabolism	Metabolism of terpenoids and polyketides	0.000764429	-3.4288	0.000764429	0.00713467	21	0.000764429
res.i.mixed	mixed	allBacteria-uninfected	allBacteria-BPMV	less	gmx00030	Pentose phosphate pathway	Metabolism	Carbohydrate metabolism	0.00327205	-2.78435	0.00327205	0.0274852	46	0.00327205
res.i.mixed	mixed	allBacteria-uninfected	allBacteria-BPMV	less	gmx00260	Glycine, serine and threonine metabolism	Metabolism	Amino acid metabolism	0.022066	-2.05386	0.022066	0.155885	33	0.022066
res.i.mixed	mixed	allBacteria-uninfected	allBacteria-BPMV	less	gmx00790	Folate biosynthesis	Metabolism	Metabolism of cofactors and vitamins	0.0222693	-2.18189	0.0222693	0.155885	10	0.0222693
res.i.mixed	mixed	allBacteria-uninfected	allBacteria-BPMV	less	gmx00562	Inositol phosphate metabolism	Metabolism	Carbohydrate metabolism	0.0241404	-2.02103	0.0241404	0.155984	28	0.0241404
res.i.mixed	mixed	allBacteria-uninfected	allBacteria-BPMV	less	gmx00900	Terpenoid backbone biosynthesis	Metabolism	Metabolism of terpenoids and polyketides	0.0452996	-1.73086	0.0452996	0.245537	23	0.0452996
res.i.mixed	mixed	allBacteria-uninfected	allBacteria-BPMV	less	gmx00500	Starch and sucrose metabolism	Metabolism	Carbohydrate metabolism	0.0467689	-1.68888	0.0467689	0.245537	69	0.0467689
res.i.mixed	mixed	allBacteria-uninfected	allBacteria-BPMV	less	gmx00010	Glycolysis / Gluconeogenesis	Metabolism	Carbohydrate metabolism	0.0499813	-1.65527	0.0499813	0.246966	76	0.0499813
